# The extracellular morphology and behaviour of the last common ancestor of animals and choanoflagellates

**DOI:** 10.64898/2026.11.12.765648

**Authors:** Margarita Skamnelou, Cédric Berney, Guifré Torruella, Vasily Zlatogursky, Miguel Ángel Fernández Alcón, Luis Javier Galindo, Yana Eglit, Daryna Zavadska, Giacomo Mutti, Juliette Mathieu, Patrick J. Keeling, David Moreira, Purificación López-García, Daniel J. Richter

**Affiliations:** Institut de Biologia Evolutiva (CSIC-Universitat Pompeu Fabra), Barcelona, Spain; Department of Organismal Biology, Uppsala University, Uppsala, Sweden; Department of Botany, University of British Columbia, Faculty of Science,Vancouver, BC, V6T 1Z4, Canada; Institute of Water Research, University of Granada, Granada, Spain; Department of Ecology, University of Granada, Campus Fuentenueva, Granada, Spain; Department of Biology, and Centre for Comparative Genomics and Evolutionary Bioinformatics, Dalhousie University, Halifax, NS, Canada; Institut de Recerca Biomèdica, Barcelona, Catalonia, Spain; Barcelona Supercomputing Centre (BSC-CNS), Barcelona 08034, Spain; Centre for Interdisciplinary Research in Biology, Collège de France. CNRS UMR7241, Paris, France; Unité d’Ecologie Société et Evolution, CNRS, Université Paris-Saclay, AgroParisTech, Gif sur Yvette 91190, France

**Keywords:** choanoflagellate, theca, lorica, glycocalyx, colony, filopodia, animal evolution, transcriptome, phylogenetics, taxonomy

## Abstract

Choanoflagellates, the closest known living relatives of animals, provide a powerful comparative system for investigating the evolution of extracellular morphology and cell behaviour on the animal stem lineage. Although all choanoflagellates share a conserved cellular architecture including a flagellum and collar of microvilli, they display a wide diversity of extracellular structures and behaviours throughout the life cycle. Their extracellular features, historically used for species identification, have long been suspected to reflect a mixture of evolutionary inheritance and ecological plasticity. Yet, the majority of choanoflagellate diversity remains undescribed, and the extent to which their extracellular traits map onto their phylogeny has remained unclear, impeding comparative reconstructions of the evolutionary history of extracellular structures with the earliest animals. Here, we integrate super-resolution fluorescence imaging, electron microscopy and transcriptomic analysis to characterize the extracellular structures and behaviours across both currently described lineages of choanoflagellates (Craspedida and Acanthoecida), by studying pairs of closely related species in conjunction with novel isolates representing previously unexplored clades. Our results reveal strong conservation of extracellular morphology between close relatives, whereas deeper evolutionary distances uncover unexpected innovations, such as sheath-like layers, bipartite thecae, crawling stages and atypical inverted division patterns. Furthermore, the inclusion of early-branching taxa sister to the loricates supports the hypothesis that the silicified extracellular lorica is a derived trait rather than an ancestral feature. Together, our findings suggest that the last choanoflagellate common ancestor possessed an organic non-silicified extracellular covering composed of one or more layers and that it was capable of both swimming and crawling behaviours, refining the cellular context from which animals evolved.
