## Supplementary table 1 for "The extracellular morphology and behaviour of the last common ancestor of animals and choanoflagellates"

### Sheet: choanoflagellate_dataset
organism	group	source	accessions
Hippolytella eleftheri BEAP0279	FRESCHO-3	transcriptome	contigs SPAdes_NODE_41,SPAdes_NODE_104,SPAdes_NODE_142,SPAdes_NODE_236
choanoflagellate sp. FN-2015 HFCC-46	FRESCHO-3	NCBI	KJ957795,KJ957794
Acanthoeca spectabilis ATCC-PRA-387	Acanthoecida – Acanthoecidae	transcriptome	contig GGPA01006942
Cepoeca plumata SIOpierAcanth1	Acanthoecida – Acanthoecidae	transcriptome	contigs CAMNT_0025056341,CAMNT_0053736939,CAMNT_0053731291,CAMNT_0053743141,CAMNT_0053736691
Enibas tolerabilis HFCC-1243	Acanthoecida – Acanthoecidae	NCBI	MH687869,MH687870
Enibas urnula hv	Acanthoecida – Acanthoecidae	NCBI	OM177654,OM177655
Helgoeca nana ATCC-50073	Acanthoecida – Acanthoecidae	transcriptome	contig GGOR01005855
Kalathoeca cupula sd4	Acanthoecida – Acanthoecidae	NCBI	OP764483,OP771620
Savillea parva ATCC-PRA-391	Acanthoecida – Acanthoecidae	transcriptome	contig GGOL01012435
Bicosta minor SAG	Acanthoecida – tectiform group 1	SAG	contigs c_000000002043,c_000000001291
Calliacantha longicaudata Nitsche-2016	Acanthoecida – tectiform group 1	NCBI	KU587840,KU587841
Didymoeca costata ATCC-PRA-389	Acanthoecida – tectiform group 1	transcriptome	contig GGOQ01030321
Pleurasiga minima Nitsche-2016	Acanthoecida – tectiform group 1	NCBI	KU587849,KU587850
Acanthocorbis camarensis BEAP0094	Acanthoecida – tectiform group 2	transcriptome	contig TRINITY_DN1233_c0_g1_i7
Diaphanoeca grandis ATCC-50111	Acanthoecida – tectiform group 2	NCBI	AF084234,EU011939
Pseudostephanoeca paucicostata HFCC-1361	Acanthoecida – tectiform group 2	NCBI	OP038903,OP038902
Stephanoeca diplocostata ATCC-PRA-392	Acanthoecida – tectiform group 3	transcriptome	contig GGOS01045105
lagenoecid sp. UC1	Craspedida – incertae sedis	SAG	contig SPAdes_NODE_219
Paramonosiga coloniensis HFCC-244	Craspedida – incertae sedis	NCBI	MN460268,MN460270
Oinochoeca dipylis BEAP0002	Craspedida – Clade 1	transcriptome	contig TRINITY_DN1569_c0_g1_i2
Stagondoeca pyriformis Carr-2015	Craspedida – Clade 1	NCBI	KT757499,KT757500
Choanoeca flexa ChoPs3	Craspedida – Clade 1	transcriptome	contigs TRINITY_DN12686_c28_g5_i1,TRINITY_DN12686_c28_g3_i1,TRINITY_DN12686_c28_g5_i1
Choanoeca perplexa ATCC-50453	Craspedida – Clade 1	NCBI	AY149896,EU011937
Monosiga brevicollis MX1	Craspedida – Clade 1	genome	contigs ABFJ01001235,ABFJ01002137
Salpingoeca calixa Carr-2015	Craspedida – Clade 1	NCBI	KT757470,KT757471
Salpingoeca infusionum ATCC-50559	Craspedida – Clade 1	transcriptome	contig GGOW01028364
Hartaetosiga balthica IOW94	Craspedida – Clade 1	NCBI	JQ034424,JQ034425
Hartaetosiga gracilis ATCC-50454	Craspedida – Clade 1	NCBI	KT757426,EU011935
Hartaetosiga australis HFCC-1306	Craspedida – Clade 1	NCBI	ON521152,ON521161
Hartaetosiga minima IOW73	Craspedida – Clade 1	NCBI	JQ034422,JQ034423
Hartaetosiga kampana BEAP0001	Craspedida – Clade 1	transcriptome	contig TRINITY_DN7397_c0_g1_i1
Microstomoeca roanoka ATCC-50931	Craspedida – Clade 1	transcriptome	contigs GGON01013935,GGON01001454,GGON01007384
Salpingoeca rosetta ATCC-50818	Craspedida – Clade 1	transcriptome	contigs comp127_c0_seq1,comp127_c0_seq4,comp127_c0_seq3,comp18_c1_seq1
Salpingoeca kylix BEAP0192	Craspedida – Clade 1	transcriptome	contigs TRINITY_DN351_c0_g1_i12,TRINITY_DN310_c0_g1_i3,TRINITY_DN310_c0_g1_i5
Salpingoeca crinita HFCC-1287	Craspedida – Clade 1	NCBI	MH490945_x001f_,MN447125
Salpingoeca llamariensis HFCC-957	Craspedida – Clade 1	NCBI	MW843499_x001f_,MW843502
Salpingoeca huasca HFCC-1286	Craspedida – Clade 1	NCBI	MH490950,MN447124
Salpingoeca surira HFCC-1244	Craspedida – Clade 1	NCBI	MH490948,MH490949
Salpingoeca angulosa Nitsche-2015	Craspedida – Clade 2	NCBI	KT069243,KT069244
Salpingoeca macrocollata ATCC-50938	Craspedida – Clade 2	transcriptome	contig GGOT01027175
Salpingoeca punica ATCC-50788	Craspedida – Clade 2	transcriptome	contig GGOZ01023147
Mylnosiga fluctuans ATCC-50635	Craspedida – Clade 2	transcriptome	contigs GGOI01016456,GGOI01008628,GGOI01000041 + CL6Contig26,CL15Contig2,CL19Contig6,CL6Contig39
Salpingoeca euryoecia Jeuck-2014	Craspedida – Clade 2	NCBI	KJ631038,KJ631045
Salpingoeca fluviatilis HFCC-495	Craspedida – Clade 2	NCBI	MN460269,MN460271
Salpingoeca fusiformis Jeuck-2014	Craspedida – Clade 2	NCBI	KJ631039,KJ631044
Salpingoeca helianthica ATCC-50153	Craspedida – Clade 2	transcriptome	contigs GGOJ01002140,GGOJ01003504
Salpingoeca ventriosa Jeuck-2014	Craspedida – Clade 2	NCBI	KJ631041,KT757519
Salpingoeca dolichothecata ATCC-50959	Craspedida – Clade 3	transcriptome	contigs GGOK01037630,GGOK01029444,GGOK01041920
Salpingoeca tuba Carr-2010	Craspedida – Clade 3	NCBI	HQ026774,KT757507
Daedalina diplosolina BEAP0272	Craspedida – Clade 3	transcriptome	contig SPAdes_NODE_147
Salpingoeca kvevrii ATCC-50929	Craspedida – incertae sedis	transcriptome	contig GGOX01011792
Salpingoeca urceolata ATCC-50560	Craspedida – incertae sedis	transcriptome	contig GGOY01016130
Agelas oroides SAMEA9362005	Metazoa – Porifera	genome	OX422187
Spongilla lacustris SAMEA8580182	Metazoa – Porifera	genome	OX442421
Aplysina aerophoba SAMEA9362007	Metazoa – Porifera	genome	contig CATKZD010000046
Trichoplax adhaerens Grell-BS-1999	Metazoa – Placozoa	genome	contigs ABGP01001197,ABGP01001111,ABGP01001933
Cerianthus borealis SAMEA55117918	Metazoa – Cnidaria	transcriptome	contigs HAGY01009744,HAGY01016336
Nematostella vectensis SAMEA8534429	Metazoa – Cnidaria	genome	contigs CAKOBB010003872,CAKOBB010003876,CAKOBB010003878
Hydractinia symbiolongicarpus 291-10	Metazoa – Cnidaria	genome	contig JARBIS010000001
Cyanea nozakii RH28	Metazoa – Cnidaria	transcriptome	MT813455
Capsaspora owczarzaki ATCC-30864	Filasterea	genome	contig ACFS02000464
Pigoraptor vietnamica Opistho-1	Filasterea	genome	contig CALSCQ010003390
